# Sex-based disparities in DNA methylation and gene expression in late-gestation mouse placentas

**DOI:** 10.1101/2023.09.23.559106

**Authors:** Lisa-Marie Legault, Mélanie Breton-Larrivée, Alexandra Langford-Avelar, Anthony Lemieux, Serge McGraw

**Affiliations:** CHU Ste-Justine Research Center, 3175 Chemin de la Côte-Sainte-Catherine, Montréal, QC H3T 1C5, Canada; Department of Biochemistry and Molecular Medicine, Université de Montréal, 2900 Boulevard Edouard-Montpetit, Montréal, QC H3T 1J4, Canada; Department of Obstetrics and Gynecology, Université de Montréal, 2900 Boulevard Edouard-Montpetit, Montréal, QC H3T 1J4, Canada

**Keywords:** Placenta, DNA methylation, gene expression, late pregnancy, mouse, sex differences, development

## Abstract

**Background:** The placenta is vital for fetal development and its contributions to various developmental issues, such as pregnancy complications, fetal growth restriction, and maternal exposure, have been extensively studied in mice. The placenta forms mainly from fetal tissue and therefore has the same biological sex as the fetus it supports. Extensive research has delved into the placenta’s involvement in pregnancy complications and future offspring development, with a notable emphasis on exploring sex-specific disparities. However, despite these investigations, sex-based disparities in epigenetic (*e.g*., DNA methylation) and transcriptomic features of the late-gestation mouse placenta remain largely unknown.

**Methods:** We collected male and female mouse placentas at late gestation (E18.5, *n* = 3/sex) and performed next-generation sequencing to identify genome-wide sex differences in transcription and DNA methylation.

**Results:** Our comparison between male and female revealed 358 differentially expressed genes (DEGs) on autosomes, which were associated with signaling pathways involved in transmembrane transport and the responses to viruses and external stimuli. X chromosome DEGs (*n* = 39) were associated with different pathways, including those regulating chromatin modification and small GTPase-mediated signal transduction. Differentially methylated regions (DMRs) were more common on the X chromosomes (*n* = 3756) than on autosomes (*n* = 1705). Interestingly, while most X chromosome DMRs had higher DNA methylation levels in female placentas and tended to be included in CpG dinucleotide-rich regions, 73% of autosomal DMRs had higher methylation levels in male placentas and were distant from CpG-rich regions. Several DEGs were correlated with DMRs. A subset of the DMRs present in late-stage placentas were already established in mid-gestation (E10.5) placentas (*n* = 348 DMRs on X chromosome and 19 DMRs on autosomes), while others were acquired later in placental development.

**Conclusion:** Our study provides comprehensive lists of DEGs and DMRs between male and female that collectively cause profound differences in the DNA methylation and gene expression profiles of late-gestation mouse placentas. Our results demonstrate the importance of incorporating sex-specific analyses into epigenetic and transcription studies to enhance the accuracy and comprehensiveness of their conclusions and help address the significant knowledge gap regarding how sex differences influence placental function.

**Highlights:**

- In the mouse placenta, sex-specific gene expression and DNA methylation profiles, enriched in various metabolic and developmental pathways, are observed for both X-linked and autosomal genes from mid-gestation onward.
- Regions with different DNA methylation are commonly found in CpG-rich areas on the X chromosomes and in CpG-poor regions on autosomes.
- A subset of the DMRs observed in late-stage placentas were already established in mid-gestation placentas, whereas others were acquired during the later stages of placental development.
- Several DNA methylation sex differences could be correlated with sex differences in gene expression.
- The results highlight the importance of including sex-based analyses in epigenetic and transcriptional studies of the mouse placenta.

**Plain English summary:** The placenta is a crucial organ for a healthy pregnancy and proper fetal development, and its functions are often studied in mice. The placenta stems from the developing embryo, and therefore shares its sex. Male fetuses have higher risks of pregnancy complications and neurodevelopmental disorders, and these risks are linked to placenta functions. However, how the placenta’s sex influences the proteins it contains—and therefore, how it helps the fetus develop—remains largely unknown. We used cutting-edge techniques to systematically examine late-pregnancy mouse placentas, cataloging the genes being expressed (*i.e*., sections of DNA used to make proteins) and the patterns of a specific DNA mark (called methylation) that controls gene expression. We identified several genes with important placental functions, such as protecting the fetus from viruses and responding to environmental changes, whose expression levels were sex-specific. We also observed differences in DNA methylation between male and female placentas. Most DNA methylation differences were on the X-chromosomes associated with sex, and the majority had higher methylation levels in female placentas. Conversely, on other chromosomes, most differences present an increased level of DNA methylation in male placentas. As methylation affects gene expression, we found links between the changes. Additionally, we found that some sex differences in the placenta were already present earlier in pregnancy. Our findings provide important insights into the molecular differences between male and female mouse placentas during late pregnancy. Including sex-specific analyses in placenta studies will improve our understanding of how the placenta ensures the healthy development of male and female fetuses.
