## Supplementary material for "Sex-based disparities in DNA methylation and gene expression in late-gestation mouse placentas": Supp Table 2

### Sheet: Placenta gene list
Gene Symbol	Description
Ada	adenosine deaminase
Adm	adrenomedullin
Agap2	ArfGAP with GTPase domain, ankyrin repeat and PH domain 2
Akt1	thymoma viral proto-oncogene 1
Alkbh1	alkB homolog 1, histone H2A dioxygenase
Apela	apelin receptor early endogenous ligand
Arid1a	AT rich interactive domain 1A (SWI-like)
Arnt	aryl hydrocarbon receptor nuclear translocator
Ascl2	achaete-scute family bHLH transcription factor 2
Ash1l	ASH1 like histone lysine methyltransferase
Birc2	baculoviral IAP repeat-containing 2
Birc6	baculoviral IAP repeat-containing 6
Bmp5	bone morphogenetic protein 5
Bmp7	bone morphogenetic protein 7
Bmpr2	bone morphogenetic protein receptor, type II (serine/threonine kinase)
Bptf	bromodomain PHD finger transcription factor
Ccdc134	coiled-coil domain containing 134
Ccn1	cellular communication network factor 1
Ccnf	cyclin F
Cdh1	cadherin 1
Cdkn1b	cyclin-dependent kinase inhibitor 1B
Cdkn1c	cyclin-dependent kinase inhibitor 1C (P57)
Cdx2	caudal type homeobox 2
Cdx4	caudal type homeobox 4
Cebpa	CCAAT/enhancer binding protein (C/EBP), alpha
Cebpb	CCAAT/enhancer binding protein (C/EBP), beta
Cenpx	centromere protein X
Cited1	Cbp/p300-interacting transactivator with Glu/Asp-rich carboxy-terminal domain 1
Cited2	Cbp/p300-interacting transactivator, with Glu/Asp-rich carboxy-terminal domain, 2
Csf2	colony stimulating factor 2 (granulocyte-macrophage)
Cts7	cathepsin 7
Cts8	cathepsin 8
Ctsb	cathepsin B
Ctsl	cathepsin L
Cul7	cullin 7
Dazap1	DAZ associated protein 1
Dedd	death effector domain-containing
Dlx3	distal-less homeobox 3
Dnajb6	DnaJ heat shock protein family (Hsp40) member B6
Dnmt1	DNA methyltransferase (cytosine-5) 1
Dnmt3l	DNA (cytosine-5-)-methyltransferase 3-like
Dsg3	desmoglein 3
E2f7	E2F transcription factor 7
E2f8	E2F transcription factor 8
Egfr	epidermal growth factor receptor
Egln1	egl-9 family hypoxia-inducible factor 1
Eomes	eomesodermin
Epas1	endothelial PAS domain protein 1
Epor	erythropoietin receptor
Erf	Ets2 repressor factor
Esrrb	estrogen related receptor, beta
Esx1	extraembryonic, spermatogenesis, homeobox 1
Etnk2	ethanolamine kinase 2
Ets2	E26 avian leukemia oncogene 2, 3' domain
Etv2	ets variant 2
Fbxw8	F-box and WD-40 domain protein 8
Fgf4	fibroblast growth factor 4
Fgfr2	fibroblast growth factor receptor 2
Flt1	FMS-like tyrosine kinase 1
Fosl1	fos-like antigen 1
Foxd3	forkhead box D3
Fzd5	frizzled class receptor 5
Gab1	growth factor receptor bound protein 2-associated protein 1
Gata2	GATA binding protein 2
Gata3	GATA binding protein 3
Gcm1	glial cells missing homolog 1
Ggnbp2	gametogenetin binding protein 2
Ghrl	ghrelin
Ghsr	growth hormone secretagogue receptor
Gjb2	gap junction protein, beta 2
Gjb3	gap junction protein, beta 3
Gjb5	gap junction protein, beta 5
Gjc1	gap junction protein, gamma 1
Grb2	growth factor receptor bound protein 2
Grhl2	grainyhead like transcription factor 2
Hand1	heart and neural crest derivatives expressed 1
Havcr1	hepatitis A virus cellular receptor 1
Hectd1	HECT domain E3 ubiquitin protein ligase 1
Hes1	hes family bHLH transcription factor 1
Hey1	hairy/enhancer-of-split related with YRPW motif 1
Hey2	hairy/enhancer-of-split related with YRPW motif 2
Hgf	hepatocyte growth factor
Hif1a	hypoxia inducible factor 1, alpha subunit
Hnf1a	HNF1 homeobox A
Hs6st1	heparan sulfate 6-O-sulfotransferase 1
Hsd17b2	hydroxysteroid (17-beta) dehydrogenase 2
Hsf1	heat shock factor 1
Hsp90ab1	heat shock protein 90 alpha (cytosolic), class B member 1
Htra1	HtrA serine peptidase 1
Id1	inhibitor of DNA binding 1, HLH protein
Id2	inhibitor of DNA binding 2
Igf2	insulin-like growth factor 2
Il10	interleukin 10
Il11ra1	interleukin 11 receptor, alpha chain 1
Itga4	integrin alpha 4
Itgav	integrin alpha V
Junb	jun B proto-oncogene
Krt19	keratin 19
Krt8	keratin 8
Ldoc1	regulator of NFKB signaling
Lef1	lymphoid enhancer binding factor 1
Lep	leptin
Lhx1	LIM homeobox protein 1
Lhx3	LIM homeobox protein 3
Lhx4	LIM homeobox protein 4
Lif	leukemia inhibitory factor
Lifr	LIF receptor alpha
Llgl2	LLGL2 scribble cell polarity complex component
Map2k1	mitogen-activated protein kinase kinase 1
Map2k2	mitogen-activated protein kinase kinase 2
Map3k3	mitogen-activated protein kinase kinase kinase 3
Map3k4	mitogen-activated protein kinase kinase kinase 4
Mapk1	mitogen-activated protein kinase 1
Mapk14	mitogen-activated protein kinase 14
Mapk3	mitogen-activated protein kinase 3
Mdfi	MyoD family inhibitor
Med1	mediator complex subunit 1
Met	met proto-oncogene
Mmp9	matrix metallopeptidase 9
Ncoa1	nuclear receptor coactivator 1
Ncoa3	nuclear receptor coactivator 3
Ncoa6	nuclear receptor coactivator 6
Ndp	Norrie disease (pseudoglioma) (human)
Nfe2	nuclear factor, erythroid derived 2
Nodal	nodal
Notch2	notch 2
Nr2f2	nuclear receptor subfamily 2, group F, member 2
Nrk	Nik related kinase
Nsdhl	NAD(P) dependent steroid dehydrogenase-like
Ovol2	ovo like zinc finger 2
Pbrm1	polybromo 1
Pcdh12	protocadherin 12
Pdgfb	platelet derived growth factor, B polypeptide
Pdgfra	platelet derived growth factor receptor, alpha polypeptide
Pecam1	platelet/endothelial cell adhesion molecule 1
Peg10	paternally expressed 10
Phlda2	pleckstrin homology like domain, family A, member 2
Pkd1	polycystin 1, transient receptor potential channel interacting
Pkd2	polycystin 2, transient receptor potential cation channel
Pla2g4a	phospholipase A2, group IVA (cytosolic, calcium-dependent)
Plac1	placental specific protein 1
Plau	plasminogen activator, urokinase
Plcd1	phospholipase C, delta 1
Plcd3	phospholipase C, delta 3
Plg	plasminogen
Plk4	polo like kinase 4
Ppard	peroxisome proliferator activator receptor delta
Pparg	peroxisome proliferator activated receptor gamma
Prdm1	PR domain containing 1, with ZNF domain
Prdx3	peroxiredoxin 3
Ptgis	prostaglandin I2 (prostacyclin) synthase
Ptgs2	prostaglandin-endoperoxide synthase 2
Ptn	pleiotrophin
Rbm15	RNA binding motif protein 15
Rbpj	recombination signal binding protein for immunoglobulin kappa J region
Rps6	ribosomal protein S6
Rspo3	R-spondin 3
Rtcb	RNA 2',3'-cyclic phosphate and 5'-OH ligase
Rxra	retinoid X receptor alpha
Rxrb	retinoid X receptor beta
Senp2	SUMO/sentrin specific peptidase 2
Serpine1	serine (or cysteine) peptidase inhibitor, clade E, member 1
Setd2	SET domain containing 2
Slc8a1	solute carrier family 8 (sodium/calcium exchanger), member 1
Snai1	snail family zinc finger 1
Socs3	suppressor of cytokine signaling 3
Sos1	SOS Ras/Rac guanine nucleotide exchange factor 1
Sox15	SRY (sex determining region Y)-box 15
Sp1	trans-acting transcription factor 1
Sp3	trans-acting transcription factor 3
Spint1	serine protease inhibitor, Kunitz type 1
Spint2	serine protease inhibitor, Kunitz type 2
St14	suppression of tumorigenicity 14 (colon carcinoma)
Stk3	serine/threonine kinase 3
Stk4	serine/threonine kinase 4
Syde1	synapse defective 1, Rho GTPase, homolog 1 (C. elegans)
Syna	syncytin a
Synb	syncytin b
T	brachyury, T-box transcription factor T
Tcf12	transcription factor 12
Tcf23	transcription factor 23
Tcf4	transcription factor 4
Tead3	TEA domain family member 3
Tead4	TEA domain family member 4
Tex19.1	testis expressed gene 19.1
Tex19.2	testis expressed gene 19.2
Tfap2c	transcription factor AP-2, gamma
Tfeb	transcription factor EB
Tmed2	transmembrane p24 trafficking protein 2
Tpbpa	trophoblast specific protein alpha
Tppp3	tubulin polymerization-promoting protein family member 3
Trim28	tripartite motif-containing 28
Ttpa	tocopherol (alpha) transfer protein
Vash1	vasohibin 1
Vash2	vasohibin 2
Vcam1	vascular cell adhesion molecule 1
Vgll1	vestigial like family member 1
Vhl	von Hippel-Lindau tumor suppressor
Vwf	Von Willebrand factor
Wnt2	wingless-type MMTV integration site family, member 2
Wnt7b	wingless-type MMTV integration site family, member 7B
Xist	inactive X specific transcripts
Zfat	zinc finger and AT hook domain containing
Zfp36l1	zinc finger protein 36, C3H type-like 1
Zfp568	zinc finger protein 568
